# Chromosome-level genome assemblies of two hemichordates provide new insights into deuterostome origin and chromosome evolution

**DOI:** 10.1101/2023.11.01.564642

**Authors:** Che-Yi Lin, Ferdinand Marlétaz, Alberto Pérez-Posada, Pedro Manuel Martínez García, Siegfried Schloissnig, Paul Peluso, Greg T. Conception, Paul Bump, Yi-Chih Chen, Cindy Chou, Ching-Yi Lin, Tzu-Pei Fan, Chang-Tai Tsai, José Luis Gómez Skarmeta, Juan J. Tena, Christopher J. Lowe, David R. Rank, Daniel S. Rokhsar, Jr-Kai Yu, Yi-Hsien Su

## Abstract

Deuterostomes are an animal superphylum that includes Hemichordata and Echinodermata (together Ambulacraria) and Chordata. The diversity of deuterostome body plans has made it challenging to reconstruct their ancestral condition and to decipher the genetic changes that drove the diversification of deuterostome lineages. Here, we generate chromosome-level genome assemblies of two hemichordate species, *Ptychodera flava* and *Schizocardium californicum*, and use comparative genomic approaches to infer the chromosomal architecture of the deuterostome common ancestor and delineate lineage-specific chromosomal modifications. We show that hemichordate chromosomes (1*N*=23) exhibit remarkable chromosome-scale macrosynteny when compared to other deuterostomes, and can be derived from 24 deuterostome ancestral linkage groups (ALGs). These deuterostome ALGs in turn match previously inferred bilaterian ALGs, consistent with a relatively short transition from the last common bilaterian ancestor to the origin of deuterostomes. Based on this deuterostome ALG complement, we deduced chromosomal rearrangement events that occurred in different lineages. For example, a fusion-with-mixing event produced an Ambulacraria-specific ALG that subsequently split into two chromosomes in extant hemichordates, while this homologous ALG further fused with another chromosome in sea urchins. Orthologous genes distributed in these rearranged chromosomes are enriched for functions in various developmental processes. We found that the deeply conserved Hox clusters are located in highly rearranged chromosomes but have lower densities of transposable elements within the clusters. We also provide evidence that the deuterostome-specific pharyngeal gene cluster was established via the combination of three pre-assembled microsyntenic blocks. We suggest that since chromosomal rearrangement events and formation of new gene clusters may change the regulatory controls of developmental genes, these events may have contributed to the evolution of diverse body plans among deuterostomes.
