## Supplementary Data 1 for "Chromosome-level genome assemblies of two hemichordates provide new insights into deuterostome origin and chromosome evolution"

### Sheet: binary code
			BFL	SPU	POC	PFL	SCA	RPH	SCO	PYE	SBE	PEC
	BALG F	BALG F	1	1	1	1	1	1	1	1	0	1
		BALG F/L/J2/C2	0	0	0	0	0	0	0	0	1	0
	BALG P	BALG P	1	1	1	1	1	1	1	1	0	0
		BALG P/D	0	0	0	0	0	0	0	0	0	1
		BALG P/N	0	0	0	0	0	0	0	0	1	0
	BALG L	BALG L	1	1	1	1	1	0	0	0	0	0
		BALG L/J2	0	0	0	0	0	1	1	1	1	1
		BALG L/J2/C2	0	0	0	0	0	0	0	0	1	1
		BALG F/L/J2/C2	0	0	0	0	0	0	0	0	1	0
	BALG K	BALG K	1	1	1	1	1	0	0	0	0	0
		BALG K/O2	0	0	0	0	0	1	1	1	1	1
		BALG K/O2/J1	0	0	0	0	0	0	0	0	1	0
	BALG G	BALG G	1	1	1	1	1	1	1	1	0	1
		BALG G/M	0	0	0	0	0	0	0	0	1	0
	BALG H	BALG H	1	1	1	1	1	0	0	0	0	0
		BALG H/Q	0	0	0	0	0	1	1	1	1	1
		BALG H/J1/Qa	0	0	0	0	0	0	1	0	0	0
	BALG M	BALG M	1	1	1	1	1	1	1	0	0	0
		BALG M/B2	0	0	0	0	0	0	0	1	0	0
		BALG M/A2	0	0	0	0	0	0	0	0	0	1
		BALG G/M	0	0	0	0	0	0	0	0	1	0
	BALG N	BALG N	1	1	1	1	1	1	1	1	0	1
		BALG P/N	0	0	0	0	0	0	0	0	1	0
	BALG D	BALG D	1	1	1	1	1	1	1	1	0	0
		BALG P/D	0	0	0	0	0	0	0	0	0	1
		BALG D/A2	0	0	0	0	0	0	0	0	1	0
	BALG J2	BALG L/J2	0	0	0	0	0	1	1	1	1	1
		BALG J2	0	1	1	1	1	0	0	0	0	0
		BALG J2/C1	1	0	0	0	0	0	0	0	0	0
		BALG L/J2/C2	0	0	0	0	0	0	0	0	0	1
		BALG F/L/J2/C2	0	0	0	0	0	0	0	0	1	0
	BALG C1	BALG J2/C1	1	0	0	0	0	0	0	0	0	0
		BALG C1	0	1	1	1	1	1	1	1	0	1
		BALG C1/B2	0	0	0	0	0	0	0	0	1	0
	BALG A2	BALG A2	0	1	1	1	1	0	0	1	0	0
		BALG A2/A1	1	0	0	0	0	0	0	0	0	0
		BALG A2/B2	0	0	0	0	0	1	1	0	0	0
		BALG M/A2	0	0	0	0	0	0	0	0	0	1
		BALG D/A2	0	0	0	0	0	0	0	0	1	0
	BALG A1	BALG A2/A1	1	0	0	0	0	0	0	0	0	0
		BALG A1	0	1	1	1	1	1	1	1	0	1
		BALG A1/B3	0	0	0	0	0	0	0	0	1	0
	BALG I	BALG I	0	1	1	1	1	1	1	1	1	1
		BALG I/O1	1	0	0	0	0	0	0	0	0	0
	BALG O1	BALG I/O1	1	0	0	0	0	0	0	0	0	0
		BALG O1	0	1	1	1	1	0	0	0	0	0
		BALG O1/R	0	0	0	0	0	1	1	1	1	1
		BALG O1/R/B3	0	0	0	0	0	0	0	0	0	1
		BALG O1/R/E	0	0	0	0	0	0	0	0	1	0
	BALG R	X	1	0	0	0	0	0	0	0	0	0
		BALG O1/R	0	0	0	0	0	1	1	1	1	1
		BALG O1/R/B3	0	0	0	0	0	0	0	0	0	1
		BALG R	0	1	1	0	0	0	0	0	0	0
		BALG R/B1	0	0	0	1	1	0	0	0	0	0
		BALG O1/R/E	0	0	0	0	0	0	0	0	1	0
	BALG B1	BALG R/B1	0	0	0	1	1	0	0	0	0	0
		BALG B1	1	1	1	0	0	1	1	1	1	0
		BALG B1/E	0	0	0	0	0	0	0	0	0	1
	BALG O2	BALG K/O2	0	0	0	0	0	1	1	1	1	1
		BALG O2	1	1	0	1	1	0	0	0	0	0
		BALG O2/B3	0	0	1	0	0	0	0	0	0	0
		BALG K/O2/J1	0	0	0	0	0	0	0	0	1	0
	BALG B3	BALG O1/R/B3	0	0	0	0	0	0	0	0	0	1
		BALG O2/B3	0	0	1	0	0	0	0	0	0	0
		BALG B3	1	0	0	1	1	1	1	1	0	0
		BALG B3/J1	0	1	0	0	0	0	0	0	0	0
		BALG A1/B3	0	0	0	0	0	0	0	0	1	0
	BALG J1	BALG H/J1/Qa	0	0	0	0	0	0	1	0	0	0
		BALG B3/J1	0	1	0	0	0	0	0	0	0	0
		BALG J1	1	0	1	1	1	1	0	1	0	0
		BALG J1/B2	0	0	0	0	0	0	0	0	0	1
		BALG K/O2/J1	0	0	0	0	0	0	0	0	1	0
	BALG E	BALG B1/E	0	0	0	0	0	0	0	0	0	1
		BALG E	1	0	1	1	1	1	1	1	0	0
		BALG E/B2/C2	0	1	0	0	0	0	0	0	0	0
		BALG O1/R/E	0	0	0	0	0	0	0	0	1	0
	BALG B2	BALG M/B2	0	0	0	0	0	0	0	1	0	0
		BALG A2/B2	0	0	0	0	0	1	1	0	0	0
		BALG J1/B2	0	0	0	0	0	0	0	0	0	1
		BALG E/B2/C2	0	1	0	0	0	0	0	0	0	0
		BALG B2	1	0	0	0	0	0	0	0	0	0
		BALG B2/C2	0	1	1	1	1	0	0	0	0	0
		BALG B2/C2a	0	0	0	1	1	0	0	0	0	0
		BALG C1/B2	0	0	0	0	0	0	0	0	1	0
	BALG C2	BALG E/B2/C2	0	1	0	0	0	0	0	0	0	0
		BALG B2/C2	0	1	1	1	1	0	0	0	0	0
		BALG B2/C2b	0	0	0	1	1	0	0	0	0	0
		BALG C2	0	0	0	0	0	1	1	1	0	0
		BALG C2/Q	1	0	0	0	0	0	0	0	0	0
		BALG L/J2/C2	0	0	0	0	0	0	0	0	0	1
		BALG F/L/J2/C2	0	0	0	0	0	0	0	0	1	0
	BALG Q	BALG H/Q	0	0	0	0	0	1	1	1	1	1
		BALG H/J1/Qb	0	0	0	0	0	0	1	0	0	0
		BALG C2/Q	1	0	0	0	0	0	0	0	0	0
		BALG Q	0	1	1	1	1	0	0	0	0	0

### Sheet: remove duplicates
	BFL	SPU	POC	PFL	SCA	RPH	SCO	PYE	SBE	PEC
BALG F	1	1	1	1	1	1	1	1	0	1
BALG F/L/J2/C2	0	0	0	0	0	0	0	0	1	0
BALG P	1	1	1	1	1	1	1	1	0	0
BALG P/D	0	0	0	0	0	0	0	0	0	1
BALG P/N	0	0	0	0	0	0	0	0	1	0
BALG L	1	1	1	1	1	0	0	0	0	0
BALG L/J2	0	0	0	0	0	1	1	1	1	1
BALG L/J2/C2	0	0	0	0	0	0	0	0	1	1
BALG K	1	1	1	1	1	0	0	0	0	0
BALG K/O2	0	0	0	0	0	1	1	1	1	1
BALG K/O2/J1	0	0	0	0	0	0	0	0	1	0
BALG G	1	1	1	1	1	1	1	1	0	1
BALG G/M	0	0	0	0	0	0	0	0	1	0
BALG H	1	1	1	1	1	0	0	0	0	0
BALG H/Q	0	0	0	0	0	1	1	1	1	1
BALG H/J1/Qa	0	0	0	0	0	0	1	0	0	0
BALG M	1	1	1	1	1	1	1	0	0	0
BALG M/B2	0	0	0	0	0	0	0	1	0	0
BALG M/A2	0	0	0	0	0	0	0	0	0	1
BALG N	1	1	1	1	1	1	1	1	0	1
BALG D	1	1	1	1	1	1	1	1	0	0
BALG D/A2	0	0	0	0	0	0	0	0	1	0
BALG J2	0	1	1	1	1	0	0	0	0	0
BALG J2/C1	1	0	0	0	0	0	0	0	0	0
BALG C1	0	1	1	1	1	1	1	1	0	1
BALG C1/B2	0	0	0	0	0	0	0	0	1	0
BALG A2	0	1	1	1	1	0	0	1	0	0
BALG A2/A1	1	0	0	0	0	0	0	0	0	0
BALG A2/B2	0	0	0	0	0	1	1	0	0	0
BALG A1	0	1	1	1	1	1	1	1	0	1
BALG A1/B3	0	0	0	0	0	0	0	0	1	0
BALG I	0	1	1	1	1	1	1	1	1	1
BALG I/O1	1	0	0	0	0	0	0	0	0	0
BALG O1	0	1	1	1	1	0	0	0	0	0
BALG O1/R	0	0	0	0	0	1	1	1	1	1
BALG O1/R/B3	0	0	0	0	0	0	0	0	0	1
BALG O1/R/E	0	0	0	0	0	0	0	0	1	0
X	1	0	0	0	0	0	0	0	0	0
BALG R	0	1	1	0	0	0	0	0	0	0
BALG R/B1	0	0	0	1	1	0	0	0	0	0
BALG B1	1	1	1	0	0	1	1	1	1	0
BALG B1/E	0	0	0	0	0	0	0	0	0	1
BALG O2	1	1	0	1	1	0	0	0	0	0
BALG O2/B3	0	0	1	0	0	0	0	0	0	0
BALG B3	1	0	0	1	1	1	1	1	0	0
BALG B3/J1	0	1	0	0	0	0	0	0	0	0
BALG J1	1	0	1	1	1	1	0	1	0	0
BALG J1/B2	0	0	0	0	0	0	0	0	0	1
BALG E	1	0	1	1	1	1	1	1	0	0
BALG E/B2/C2	0	1	0	0	0	0	0	0	0	0
BALG B2	1	0	0	0	0	0	0	0	0	0
BALG B2/C2	0	1	1	1	1	0	0	0	0	0
BALG B2/C2a	0	0	0	1	1	0	0	0	0	0
BALG B2/C2b	0	0	0	1	1	0	0	0	0	0
BALG C2	0	0	0	0	0	1	1	1	0	0
BALG C2/Q	1	0	0	0	0	0	0	0	0	0
BALG H/J1/Qb	0	0	0	0	0	0	1	0	0	0
BALG Q	0	1	1	1	1	0	0	0	0	0

### Sheet: nex file for Bayesian analysis
#NEXUS
BEGIN DATA;
	DIMENSIONS NCHAR=58 NTAX=10;
	FORMAT DATATYPE=STANDARD GAP=- MISSING=? SYMBOLS="01";
	MATRIX
	BFL 1010010010010100100110010001000010000100101010101010000100
	SPU 1010010010010100100110101010010101000010101001000101000001
	POC 1010010010010100100110101010010101000010100100101001000001
	PFL 1010010010010100100110101010010101000001001010101001110001
	SCA 1010010010010100100110101010010101000001001010101001110001
	RPH 1010001001010010100110001000110100100000100010101000001000
	SCO 1010001001010011100110001000110100100000100010001000001010
	PYE 1010001001010010010110001010010100100000100010101000001000
	SBE 0100101101101010000001000100001100101000100000000000000000
	PEC 1001001101010010001100001000010100110000010000010000000000
;
END;
