## Supplementary Data 2 for "Chromosome-level genome assemblies of two hemichordates provide new insights into deuterostome origin and chromosome evolution"

### Sheet: POC12
GO ID	GO Name	GO Category	FDR	P-Value	Gene number
GO:0015074	DNA integration	BIOLOGICAL_PROCESS	1.66174e-14	7.95892e-19	43
GO:0047820	D-glutamate cyclase activity	MOLECULAR_FUNCTION	0.00376143	3.60308e-07	6

### Sheet: POC6
GO ID	GO Name	GO Category	FDR	P-Value	Gene number
GO:0000472	endonucleolytic cleavage to generate mature 5'-end of SSU-rRNA from (SSU-rRNA, 5.8S rRNA, LSU-rRNA)	BIOLOGICAL_PROCESS	0.00111511	2.13632e-07	6
GO:0000967	rRNA 5'-end processing	BIOLOGICAL_PROCESS	0.00111511	2.13632e-07	6
GO:0007267	cell-cell signaling	BIOLOGICAL_PROCESS	0.00116164	2.78185e-07	98
GO:0008045	motor neuron axon guidance	BIOLOGICAL_PROCESS	0.00138944	3.99285e-07	18
GO:0048168	regulation of neuronal synaptic plasticity	BIOLOGICAL_PROCESS	0.00334828	1.12256e-06	14
GO:0030539	male genitalia development	BIOLOGICAL_PROCESS	0.00503536	2.54732e-06	12
GO:0099645	neurotransmitter receptor localization to postsynaptic specialization membrane	BIOLOGICAL_PROCESS	0.00503536	4.09987e-06	4
GO:0099633	protein localization to postsynaptic specialization membrane	BIOLOGICAL_PROCESS	0.00503536	4.09987e-06	4
GO:0000480	endonucleolytic cleavage in 5'-ETS of tricistronic rRNA transcript (SSU-rRNA, 5.8S rRNA, LSU-rRNA)	BIOLOGICAL_PROCESS	0.00503536	3.13522e-06	6
GO:0061366	behavioral response to chemical pain	BIOLOGICAL_PROCESS	0.00503536	4.09987e-06	4
GO:0061368	behavioral response to formalin induced pain	BIOLOGICAL_PROCESS	0.00503536	4.09987e-06	4
GO:0007185	transmembrane receptor protein tyrosine phosphatase signaling pathway	BIOLOGICAL_PROCESS	0.00503536	3.58111e-06	5
GO:0043586	tongue development	BIOLOGICAL_PROCESS	0.00700329	6.37303e-06	8
GO:0048791	calcium ion-regulated exocytosis of neurotransmitter	BIOLOGICAL_PROCESS	0.00700329	6.37303e-06	8
GO:0035249	synaptic transmission, glutamatergic	BIOLOGICAL_PROCESS	0.00801936	7.68175e-06	14
GO:0071300	cellular response to retinoic acid	BIOLOGICAL_PROCESS	0.00834576	8.86665e-06	11
GO:0007271	synaptic transmission, cholinergic	BIOLOGICAL_PROCESS	0.00834576	9.12504e-06	13
GO:0099177	regulation of trans-synaptic signaling	BIOLOGICAL_PROCESS	0.00846921	1.09521e-05	37
GO:0000447	endonucleolytic cleavage in ITS1 to separate SSU-rRNA from 5.8S rRNA and LSU-rRNA from tricistronic rRNA transcript (SSU-rRNA, 5.8S rRNA, LSU-rRNA)	BIOLOGICAL_PROCESS	0.00846921	1.07719e-05	6
GO:0050804	modulation of chemical synaptic transmission	BIOLOGICAL_PROCESS	0.00846921	1.09521e-05	37
GO:0032429	regulation of phospholipase A2 activity	BIOLOGICAL_PROCESS	0.00846921	1.07719e-05	6
GO:0070849	response to epidermal growth factor	BIOLOGICAL_PROCESS	0.0100615	1.3975e-05	9
GO:0062237	protein localization to postsynapse	BIOLOGICAL_PROCESS	0.0111439	1.70796e-05	7
GO:1903539	protein localization to postsynaptic membrane	BIOLOGICAL_PROCESS	0.0111439	1.70796e-05	7
GO:0044719	regulation of imaginal disc-derived wing size	BIOLOGICAL_PROCESS	0.011238	1.81312e-05	6
GO:0061331	epithelial cell proliferation involved in Malpighian tubule morphogenesis	BIOLOGICAL_PROCESS	0.011238	1.99151e-05	5
GO:0046928	regulation of neurotransmitter secretion	BIOLOGICAL_PROCESS	0.011238	1.88185e-05	14
GO:0001662	behavioral fear response	BIOLOGICAL_PROCESS	0.0122779	2.29339e-05	8
GO:1903076	regulation of protein localization to plasma membrane	BIOLOGICAL_PROCESS	0.0123776	2.37131e-05	13
GO:1904948	midbrain dopaminergic neuron differentiation	BIOLOGICAL_PROCESS	0.0125399	2.46245e-05	7
GO:0048167	regulation of synaptic plasticity	BIOLOGICAL_PROCESS	0.0136826	2.75237e-05	21
GO:0099536	synaptic signaling	BIOLOGICAL_PROCESS	0.0138417	2.85068e-05	54
GO:0002209	behavioral defense response	BIOLOGICAL_PROCESS	0.0141165	3.0425e-05	8
GO:0099537	trans-synaptic signaling	BIOLOGICAL_PROCESS	0.0152566	3.43436e-05	53
GO:0032228	regulation of synaptic transmission, GABAergic	BIOLOGICAL_PROCESS	0.0152566	3.39615e-05	11
GO:1905114	cell surface receptor signaling pathway involved in cell-cell signaling	BIOLOGICAL_PROCESS	0.0152949	3.5427e-05	39
GO:1900073	regulation of neuromuscular synaptic transmission	BIOLOGICAL_PROCESS	0.0154205	3.69283e-05	9
GO:0035022	positive regulation of Rac protein signal transduction	BIOLOGICAL_PROCESS	0.0156995	3.83484e-05	5
GO:0090066	regulation of anatomical structure size	BIOLOGICAL_PROCESS	0.0175903	4.54944e-05	47
GO:1904953	Wnt signaling pathway involved in midbrain dopaminergic neuron differentiation	BIOLOGICAL_PROCESS	0.0175903	4.47331e-05	6
GO:0072079	nephron tubule formation	BIOLOGICAL_PROCESS	0.0175903	4.47331e-05	6
GO:0071364	cellular response to epidermal growth factor stimulus	BIOLOGICAL_PROCESS	0.0192426	5.1611e-05	8
GO:0046666	retinal cell programmed cell death	BIOLOGICAL_PROCESS	0.0192426	5.1611e-05	8
GO:0060125	negative regulation of growth hormone secretion	BIOLOGICAL_PROCESS	0.0209391	5.71642e-05	4
GO:0001892	embryonic placenta development	BIOLOGICAL_PROCESS	0.0227961	6.63084e-05	11
GO:0061303	cornea development in camera-type eye	BIOLOGICAL_PROCESS	0.0227961	6.65006e-05	6
GO:0060087	relaxation of vascular associated smooth muscle	BIOLOGICAL_PROCESS	0.0227961	6.76928e-05	5
GO:0022411	cellular component disassembly	BIOLOGICAL_PROCESS	0.0227961	6.35299e-05	38
GO:0051239	regulation of multicellular organismal process	BIOLOGICAL_PROCESS	0.0229547	7.58887e-05	137
GO:0050793	regulation of developmental process	BIOLOGICAL_PROCESS	0.0229547	7.31292e-05	125
GO:0048806	genitalia development	BIOLOGICAL_PROCESS	0.0229547	8.04217e-05	15
GO:0072657	protein localization to membrane	BIOLOGICAL_PROCESS	0.0229547	7.50116e-05	36
GO:0008071	maternal determination of dorsal/ventral axis, ovarian follicular epithelium, soma encoded	BIOLOGICAL_PROCESS	0.0229547	9.12517e-05	3
GO:0035494	SNARE complex disassembly	BIOLOGICAL_PROCESS	0.0229547	9.12517e-05	3
GO:0034471	ncRNA 5'-end processing	BIOLOGICAL_PROCESS	0.0229547	8.69072e-05	7
GO:0045870	positive regulation of single stranded viral RNA replication via double stranded DNA intermediate	BIOLOGICAL_PROCESS	0.0229547	9.12517e-05	3
GO:0007421	stomatogastric nervous system development	BIOLOGICAL_PROCESS	0.0229547	9.12517e-05	3
GO:2000026	regulation of multicellular organismal development	BIOLOGICAL_PROCESS	0.0235264	9.4651e-05	105
GO:0021548	pons development	BIOLOGICAL_PROCESS	0.0235701	9.59557e-05	6
GO:0042596	fear response	BIOLOGICAL_PROCESS	0.0249938	0.000105343	8
GO:0051966	regulation of synaptic transmission, glutamatergic	BIOLOGICAL_PROCESS	0.0255058	0.000109944	10
GO:0098916	anterograde trans-synaptic signaling	BIOLOGICAL_PROCESS	0.0263681	0.00011745	51
GO:0007268	chemical synaptic transmission	BIOLOGICAL_PROCESS	0.0263681	0.00011745	51
GO:0072175	epithelial tube formation	BIOLOGICAL_PROCESS	0.027383	0.000123282	18
GO:0006689	ganglioside catabolic process	BIOLOGICAL_PROCESS	0.0276826	0.000128608	4
GO:0060137	maternal process involved in parturition	BIOLOGICAL_PROCESS	0.0276826	0.000128608	4
GO:0043270	positive regulation of ion transport	BIOLOGICAL_PROCESS	0.0279358	0.000131123	22
GO:0036159	inner dynein arm assembly	BIOLOGICAL_PROCESS	0.0281683	0.000134912	6
GO:0000479	endonucleolytic cleavage of tricistronic rRNA transcript (SSU-rRNA, 5.8S rRNA, LSU-rRNA)	BIOLOGICAL_PROCESS	0.0281683	0.000134912	6
GO:0000966	RNA 5'-end processing	BIOLOGICAL_PROCESS	0.0303704	0.000148368	7
GO:0048732	gland development	BIOLOGICAL_PROCESS	0.0315424	0.000155604	44
GO:0032984	protein-containing complex disassembly	BIOLOGICAL_PROCESS	0.0336466	0.000175654	27
GO:0014057	positive regulation of acetylcholine secretion, neurotransmission	BIOLOGICAL_PROCESS	0.0336466	0.00017484	5
GO:1904375	regulation of protein localization to cell periphery	BIOLOGICAL_PROCESS	0.0336466	0.000170885	13
GO:0120252	hydrocarbon metabolic process	BIOLOGICAL_PROCESS	0.0336466	0.00017484	5
GO:2001013	epithelial cell proliferation involved in renal tubule morphogenesis	BIOLOGICAL_PROCESS	0.0336466	0.00017484	5
GO:0044557	relaxation of smooth muscle	BIOLOGICAL_PROCESS	0.0336466	0.00017484	5
GO:1903078	positive regulation of protein localization to plasma membrane	BIOLOGICAL_PROCESS	0.0342788	0.000180596	9
GO:0001956	positive regulation of neurotransmitter secretion	BIOLOGICAL_PROCESS	0.0357727	0.00019018	7
GO:0001505	regulation of neurotransmitter levels	BIOLOGICAL_PROCESS	0.0361413	0.00019387	33
GO:0060191	regulation of lipase activity	BIOLOGICAL_PROCESS	0.039292	0.000214536	9
GO:1990778	protein localization to cell periphery	BIOLOGICAL_PROCESS	0.041304	0.000229478	24
GO:0035150	regulation of tube size	BIOLOGICAL_PROCESS	0.0420487	0.000240466	18
GO:0000478	endonucleolytic cleavage involved in rRNA processing	BIOLOGICAL_PROCESS	0.0420487	0.000249726	6
GO:0010517	regulation of phospholipase activity	BIOLOGICAL_PROCESS	0.0420487	0.000241836	8
GO:0032431	activation of phospholipase A2 activity	BIOLOGICAL_PROCESS	0.0420487	0.000248023	4
GO:0006266	DNA ligation	BIOLOGICAL_PROCESS	0.0420487	0.000249726	6
GO:0042711	maternal behavior	BIOLOGICAL_PROCESS	0.0423894	0.000261901	5
GO:0014056	regulation of acetylcholine secretion, neurotransmission	BIOLOGICAL_PROCESS	0.0423894	0.000261901	5
GO:0014055	acetylcholine secretion, neurotransmission	BIOLOGICAL_PROCESS	0.0423894	0.000261901	5
GO:0048172	regulation of short-term neuronal synaptic plasticity	BIOLOGICAL_PROCESS	0.0423894	0.000261901	5
GO:0060746	parental behavior	BIOLOGICAL_PROCESS	0.0423894	0.000261901	5
GO:0030534	adult behavior	BIOLOGICAL_PROCESS	0.0448188	0.000279058	25
GO:0001889	liver development	BIOLOGICAL_PROCESS	0.0455676	0.000285902	21
GO:0048869	cellular developmental process	BIOLOGICAL_PROCESS	0.0470917	0.000301206	179
GO:0008078	mesodermal cell migration	BIOLOGICAL_PROCESS	0.0470917	0.000302232	7
GO:0035176	social behavior	BIOLOGICAL_PROCESS	0.0494487	0.000319727	10
GO:0006516	glycoprotein catabolic process	BIOLOGICAL_PROCESS	0.0498235	0.000330356	6
GO:1905208	negative regulation of cardiocyte differentiation	BIOLOGICAL_PROCESS	0.0498235	0.000330356	6
GO:0045595	regulation of cell differentiation	BIOLOGICAL_PROCESS	0.0498235	0.000331696	87
GO:0046959	habituation	BIOLOGICAL_PROCESS	0.0498235	0.000330356	6
GO:0097487	multivesicular body, internal vesicle	CELLULAR_COMPONENT	0.00503536	4.09987e-06	4
GO:0036194	muscle cell projection	CELLULAR_COMPONENT	0.00834576	9.19357e-06	5
GO:0030688	preribosome, small subunit precursor	CELLULAR_COMPONENT	0.0111439	1.70796e-05	7
GO:0098797	plasma membrane protein complex	CELLULAR_COMPONENT	0.013921	2.93369e-05	30
GO:0097489	multivesicular body, internal vesicle lumen	CELLULAR_COMPONENT	0.0229547	9.12517e-05	3
GO:0097442	CA3 pyramidal cell dendrite	CELLULAR_COMPONENT	0.0229547	9.12517e-05	3
GO:0009330	DNA topoisomerase type II (double strand cut, ATP-hydrolyzing) complex	CELLULAR_COMPONENT	0.0229547	9.12517e-05	3
GO:0070435	Shc-EGFR complex	CELLULAR_COMPONENT	0.0229547	9.12517e-05	3
GO:0030139	endocytic vesicle	CELLULAR_COMPONENT	0.0242433	9.98575e-05	20
GO:0005858	axonemal dynein complex	CELLULAR_COMPONENT	0.0249938	0.000105343	8
GO:0031901	early endosome membrane	CELLULAR_COMPONENT	0.0255058	0.00010889	12
GO:1990851	Wnt-Frizzled-LRP5/6 complex	CELLULAR_COMPONENT	0.0276826	0.000128608	4
GO:0120025	plasma membrane bounded cell projection	CELLULAR_COMPONENT	0.0394243	0.000217146	106
GO:0097543	ciliary inversin compartment	CELLULAR_COMPONENT	0.0420487	0.000248023	4
GO:0008510	sodium:bicarbonate symporter activity	MOLECULAR_FUNCTION	0.00111511	1.84016e-07	5
GO:0140410	solute:bicarbonate symporter activity	MOLECULAR_FUNCTION	0.00111511	1.84016e-07	5
GO:0005109	frizzled binding	MOLECULAR_FUNCTION	0.00503536	2.16155e-06	10
GO:0016714	oxidoreductase activity, acting on paired donors, with incorporation or reduction of molecular oxygen, reduced pteridine as one donor, and incorporation of one atom of oxygen	MOLECULAR_FUNCTION	0.00503536	3.58111e-06	5
GO:0019900	kinase binding	MOLECULAR_FUNCTION	0.00866065	1.16145e-05	48
GO:0030374	nuclear receptor coactivator activity	MOLECULAR_FUNCTION	0.011238	1.96705e-05	11
GO:0048408	epidermal growth factor binding	MOLECULAR_FUNCTION	0.011238	1.97633e-05	4
GO:0019901	protein kinase binding	MOLECULAR_FUNCTION	0.0121487	2.21108e-05	44
GO:0003779	actin binding	MOLECULAR_FUNCTION	0.0152949	3.58948e-05	27
GO:0005452	inorganic anion exchanger activity	MOLECULAR_FUNCTION	0.0227961	6.76928e-05	5
GO:0005515	protein binding	MOLECULAR_FUNCTION	0.0229547	7.27205e-05	329
GO:0016213	linoleoyl-CoA desaturase activity	MOLECULAR_FUNCTION	0.0229547	9.12517e-05	3
GO:0038132	neuregulin binding	MOLECULAR_FUNCTION	0.0229547	9.12517e-05	3
GO:0038131	neuregulin receptor activity	MOLECULAR_FUNCTION	0.0229547	9.12517e-05	3
GO:0052796	exo-alpha-(2->8)-sialidase activity	MOLECULAR_FUNCTION	0.0229547	9.12517e-05	3
GO:0052794	exo-alpha-(2->3)-sialidase activity	MOLECULAR_FUNCTION	0.0229547	9.12517e-05	3
GO:0045485	omega-6 fatty acid desaturase activity	MOLECULAR_FUNCTION	0.0229547	9.12517e-05	3
GO:0005006	epidermal growth factor receptor activity	MOLECULAR_FUNCTION	0.0229547	9.12517e-05	3
GO:0015106	bicarbonate transmembrane transporter activity	MOLECULAR_FUNCTION	0.0256369	0.000111737	5
GO:0051015	actin filament binding	MOLECULAR_FUNCTION	0.0298232	0.000144266	16
GO:0001664	G protein-coupled receptor binding	MOLECULAR_FUNCTION	0.0387215	0.000209566	16
GO:0001733	galactosylceramide sulfotransferase activity	MOLECULAR_FUNCTION	0.0420487	0.000248023	4
GO:0050694	galactose 3-O-sulfotransferase activity	MOLECULAR_FUNCTION	0.0420487	0.000248023	4
GO:0005544	calcium-dependent phospholipid binding	MOLECULAR_FUNCTION	0.0470917	0.000302232	7

### Sheet: POC9
GO ID	GO Name	GO Category	FDR	P-Value	Gene number
GO:2000380	regulation of mesoderm development	BIOLOGICAL_PROCESS	0.000107524	5.14986e-09	13
GO:0042661	regulation of mesodermal cell fate specification	BIOLOGICAL_PROCESS	0.00100534	5.54899e-07	9
GO:1905902	regulation of mesoderm formation	BIOLOGICAL_PROCESS	0.00100534	8.50237e-07	9
GO:1905770	regulation of mesodermal cell differentiation	BIOLOGICAL_PROCESS	0.00100534	8.50237e-07	9
GO:0001704	formation of primary germ layer	BIOLOGICAL_PROCESS	0.00100534	3.52214e-07	21
GO:0035224	genital disc anterior/posterior pattern formation	BIOLOGICAL_PROCESS	0.00100534	8.66714e-07	6
GO:0035221	genital disc pattern formation	BIOLOGICAL_PROCESS	0.00100534	8.66714e-07	6
GO:0097254	renal tubular secretion	BIOLOGICAL_PROCESS	0.00100534	1.55519e-07	10
GO:0060795	cell fate commitment involved in formation of primary germ layer	BIOLOGICAL_PROCESS	0.00100534	8.05855e-07	14
GO:0010470	regulation of gastrulation	BIOLOGICAL_PROCESS	0.00100534	4.15026e-07	14
GO:0035812	renal sodium excretion	BIOLOGICAL_PROCESS	0.00100534	5.54899e-07	9
GO:0035813	regulation of renal sodium excretion	BIOLOGICAL_PROCESS	0.00100534	5.54899e-07	9
GO:0035814	negative regulation of renal sodium excretion	BIOLOGICAL_PROCESS	0.00100534	1.54567e-07	7
GO:0021952	central nervous system projection neuron axonogenesis	BIOLOGICAL_PROCESS	0.00100534	7.38678e-07	10
GO:0009952	anterior/posterior pattern specification	BIOLOGICAL_PROCESS	0.00100534	5.79228e-07	39
GO:0021675	nerve development	BIOLOGICAL_PROCESS	0.00100534	3.89383e-07	16
GO:0043012	regulation of fusion of sperm to egg plasma membrane	BIOLOGICAL_PROCESS	0.00100534	2.45909e-07	5
GO:0007487	analia development	BIOLOGICAL_PROCESS	0.00155716	1.41702e-06	5
GO:0007498	mesoderm development	BIOLOGICAL_PROCESS	0.00179728	1.72161e-06	24
GO:0044062	regulation of excretion	BIOLOGICAL_PROCESS	0.00223069	2.35046e-06	11
GO:0048646	anatomical structure formation involved in morphogenesis	BIOLOGICAL_PROCESS	0.00291643	3.21269e-06	84
GO:0098801	regulation of renal system process	BIOLOGICAL_PROCESS	0.00315545	3.77826e-06	9
GO:0045995	regulation of embryonic development	BIOLOGICAL_PROCESS	0.00315917	4.06489e-06	27
GO:0035287	head segmentation	BIOLOGICAL_PROCESS	0.00315917	4.33866e-06	7
GO:0035290	trunk segmentation	BIOLOGICAL_PROCESS	0.00315917	4.38795e-06	6
GO:2000382	positive regulation of mesoderm development	BIOLOGICAL_PROCESS	0.00315917	4.38795e-06	6
GO:0001708	cell fate specification	BIOLOGICAL_PROCESS	0.0032158	4.62063e-06	26
GO:0021955	central nervous system neuron axonogenesis	BIOLOGICAL_PROCESS	0.00336909	5.00223e-06	11
GO:0007506	gonadal mesoderm development	BIOLOGICAL_PROCESS	0.00337297	5.16955e-06	4
GO:0048859	formation of anatomical boundary	BIOLOGICAL_PROCESS	0.00361785	5.71814e-06	12
GO:0080154	regulation of fertilization	BIOLOGICAL_PROCESS	0.00416536	6.783e-06	8
GO:0003002	regionalization	BIOLOGICAL_PROCESS	0.00446883	7.49121e-06	57
GO:0009880	embryonic pattern specification	BIOLOGICAL_PROCESS	0.0060333	1.04027e-05	29
GO:0007432	salivary gland boundary specification	BIOLOGICAL_PROCESS	0.0060958	1.10944e-05	7
GO:0007448	anterior/posterior pattern specification, imaginal disc	BIOLOGICAL_PROCESS	0.0060958	1.10944e-05	7
GO:0035289	posterior head segmentation	BIOLOGICAL_PROCESS	0.00796888	1.50046e-05	6
GO:0021545	cranial nerve development	BIOLOGICAL_PROCESS	0.00796888	1.52668e-05	11
GO:1990182	exosomal secretion	BIOLOGICAL_PROCESS	0.0080691	1.68425e-05	7
GO:0097734	extracellular exosome biogenesis	BIOLOGICAL_PROCESS	0.0080691	1.68425e-05	7
GO:0007501	mesodermal cell fate specification	BIOLOGICAL_PROCESS	0.0080691	1.70047e-05	9
GO:0140112	extracellular vesicle biogenesis	BIOLOGICAL_PROCESS	0.0080691	1.68425e-05	7
GO:0030318	melanocyte differentiation	BIOLOGICAL_PROCESS	0.00882322	1.90165e-05	8
GO:0021965	spinal cord ventral commissure morphogenesis	BIOLOGICAL_PROCESS	0.0112856	2.48641e-05	4
GO:0035282	segmentation	BIOLOGICAL_PROCESS	0.0114302	2.68251e-05	32
GO:0009954	proximal/distal pattern formation	BIOLOGICAL_PROCESS	0.0114302	2.67707e-05	10
GO:0007342	fusion of sperm to egg plasma membrane involved in single fertilization	BIOLOGICAL_PROCESS	0.0114302	2.63677e-05	5
GO:0001710	mesodermal cell fate commitment	BIOLOGICAL_PROCESS	0.0117449	2.8563e-05	9
GO:0048645	animal organ formation	BIOLOGICAL_PROCESS	0.0117449	2.86887e-05	15
GO:0060828	regulation of canonical Wnt signaling pathway	BIOLOGICAL_PROCESS	0.0118008	2.93904e-05	25
GO:0007350	blastoderm segmentation	BIOLOGICAL_PROCESS	0.0124744	3.16655e-05	24
GO:0003014	renal system process	BIOLOGICAL_PROCESS	0.0126705	3.3001e-05	16
GO:0009790	embryo development	BIOLOGICAL_PROCESS	0.0126705	3.33771e-05	101
GO:0051271	negative regulation of cellular component movement	BIOLOGICAL_PROCESS	0.0128377	3.44323e-05	25
GO:0001501	skeletal system development	BIOLOGICAL_PROCESS	0.0130921	3.57418e-05	35
GO:0071772	response to BMP	BIOLOGICAL_PROCESS	0.0139511	4.07596e-05	21
GO:0071773	cellular response to BMP stimulus	BIOLOGICAL_PROCESS	0.0139511	4.07596e-05	21
GO:0009953	dorsal/ventral pattern formation	BIOLOGICAL_PROCESS	0.0139511	3.96229e-05	26
GO:0042078	germ-line stem cell division	BIOLOGICAL_PROCESS	0.0155505	4.61769e-05	9
GO:0010692	regulation of alkaline phosphatase activity	BIOLOGICAL_PROCESS	0.0157859	5.06565e-05	5
GO:0007338	single fertilization	BIOLOGICAL_PROCESS	0.0157859	4.79451e-05	15
GO:0007280	pole cell migration	BIOLOGICAL_PROCESS	0.0157859	5.02557e-05	7
GO:0007389	pattern specification process	BIOLOGICAL_PROCESS	0.0157859	4.99094e-05	62
GO:0001707	mesoderm formation	BIOLOGICAL_PROCESS	0.0164247	5.3493e-05	14
GO:0051241	negative regulation of multicellular organismal process	BIOLOGICAL_PROCESS	0.016514	5.53657e-05	68
GO:0007369	gastrulation	BIOLOGICAL_PROCESS	0.016514	5.51801e-05	27
GO:0045026	plasma membrane fusion	BIOLOGICAL_PROCESS	0.0176706	6.00897e-05	8
GO:0007409	axonogenesis	BIOLOGICAL_PROCESS	0.0193098	6.65886e-05	53
GO:0048099	anterior/posterior lineage restriction, imaginal disc	BIOLOGICAL_PROCESS	0.0198302	7.17582e-05	4
GO:1901203	positive regulation of extracellular matrix assembly	BIOLOGICAL_PROCESS	0.0198302	7.17582e-05	4
GO:0010160	formation of animal organ boundary	BIOLOGICAL_PROCESS	0.0208065	7.76203e-05	8
GO:0007588	excretion	BIOLOGICAL_PROCESS	0.0208065	7.77293e-05	15
GO:0042659	regulation of cell fate specification	BIOLOGICAL_PROCESS	0.0213322	8.07149e-05	12
GO:0006928	movement of cell or subcellular component	BIOLOGICAL_PROCESS	0.0216676	8.75477e-05	113
GO:0048066	developmental pigmentation	BIOLOGICAL_PROCESS	0.0216676	8.50569e-05	17
GO:0097485	neuron projection guidance	BIOLOGICAL_PROCESS	0.0216676	8.60371e-05	39
GO:0048332	mesoderm morphogenesis	BIOLOGICAL_PROCESS	0.0216676	8.92481e-05	14
GO:0048705	skeletal system morphogenesis	BIOLOGICAL_PROCESS	0.0216676	8.90251e-05	21
GO:0045165	cell fate commitment	BIOLOGICAL_PROCESS	0.0216676	8.69869e-05	43
GO:0043473	pigmentation	BIOLOGICAL_PROCESS	0.023235	9.70616e-05	22
GO:0002244	hematopoietic progenitor cell differentiation	BIOLOGICAL_PROCESS	0.023235	9.793e-05	15
GO:0043171	peptide catabolic process	BIOLOGICAL_PROCESS	0.0232695	9.91899e-05	8
GO:0014916	regulation of lung blood pressure	BIOLOGICAL_PROCESS	0.0238616	0.000108571	3
GO:0045451	pole plasm oskar mRNA localization	BIOLOGICAL_PROCESS	0.0238616	0.000105896	10
GO:0009566	fertilization	BIOLOGICAL_PROCESS	0.0238616	0.000104074	17
GO:0048706	embryonic skeletal system development	BIOLOGICAL_PROCESS	0.0245551	0.000114078	16
GO:0010453	regulation of cell fate commitment	BIOLOGICAL_PROCESS	0.0245551	0.000113889	13
GO:0048704	embryonic skeletal system morphogenesis	BIOLOGICAL_PROCESS	0.0258485	0.000122563	15
GO:0007411	axon guidance	BIOLOGICAL_PROCESS	0.0258485	0.000122106	38
GO:0030509	BMP signaling pathway	BIOLOGICAL_PROCESS	0.0271003	0.000129797	19
GO:0030510	regulation of BMP signaling pathway	BIOLOGICAL_PROCESS	0.0282765	0.000136785	15
GO:0040013	negative regulation of locomotion	BIOLOGICAL_PROCESS	0.0299499	0.000147749	25
GO:0048100	wing disc anterior/posterior pattern formation	BIOLOGICAL_PROCESS	0.0299499	0.000146923	5
GO:1905904	positive regulation of mesoderm formation	BIOLOGICAL_PROCESS	0.0301616	0.000161085	4
GO:1905772	positive regulation of mesodermal cell differentiation	BIOLOGICAL_PROCESS	0.0301616	0.000161085	4
GO:0048333	mesodermal cell differentiation	BIOLOGICAL_PROCESS	0.0301616	0.000161794	9
GO:0048337	positive regulation of mesodermal cell fate specification	BIOLOGICAL_PROCESS	0.0301616	0.000161085	4
GO:1900164	nodal signaling pathway involved in determination of lateral mesoderm left/right asymmetry	BIOLOGICAL_PROCESS	0.0301616	0.000161085	4
GO:1900175	regulation of nodal signaling pathway involved in determination of lateral mesoderm left/right asymmetry	BIOLOGICAL_PROCESS	0.0301616	0.000161085	4
GO:0055078	sodium ion homeostasis	BIOLOGICAL_PROCESS	0.0301616	0.000161794	9
GO:0021602	cranial nerve morphogenesis	BIOLOGICAL_PROCESS	0.0302894	0.00016393	7
GO:0061564	axon development	BIOLOGICAL_PROCESS	0.0307883	0.00016878	54
GO:0019094	pole plasm mRNA localization	BIOLOGICAL_PROCESS	0.0315075	0.000176559	10
GO:0007316	pole plasm RNA localization	BIOLOGICAL_PROCESS	0.0315075	0.000176559	10
GO:0002076	osteoblast development	BIOLOGICAL_PROCESS	0.032785	0.000185288	6
GO:2000241	regulation of reproductive process	BIOLOGICAL_PROCESS	0.0332581	0.000189555	28
GO:0030513	positive regulation of BMP signaling pathway	BIOLOGICAL_PROCESS	0.0339054	0.000194868	9
GO:0090100	positive regulation of transmembrane receptor protein serine/threonine kinase signaling pathway	BIOLOGICAL_PROCESS	0.0349684	0.000202652	14
GO:0042476	odontogenesis	BIOLOGICAL_PROCESS	0.0357371	0.000211917	13
GO:0050685	positive regulation of mRNA processing	BIOLOGICAL_PROCESS	0.0357371	0.000212242	7
GO:0048662	negative regulation of smooth muscle cell proliferation	BIOLOGICAL_PROCESS	0.0357371	0.000212242	7
GO:0042330	taxis	BIOLOGICAL_PROCESS	0.0371572	0.000222456	52
GO:0003417	growth plate cartilage development	BIOLOGICAL_PROCESS	0.0380085	0.000229372	5
GO:0009792	embryo development ending in birth or egg hatching	BIOLOGICAL_PROCESS	0.0407615	0.000247938	67
GO:1903055	positive regulation of extracellular matrix organization	BIOLOGICAL_PROCESS	0.0411185	0.000254049	6
GO:0040011	locomotion	BIOLOGICAL_PROCESS	0.0423484	0.000267375	108
GO:0021954	central nervous system neuron development	BIOLOGICAL_PROCESS	0.0423484	0.000267732	13
GO:0006935	chemotaxis	BIOLOGICAL_PROCESS	0.0432001	0.000275186	48
GO:0009950	dorsal/ventral axis specification	BIOLOGICAL_PROCESS	0.0437032	0.000280484	14
GO:0090091	positive regulation of extracellular matrix disassembly	BIOLOGICAL_PROCESS	0.0449433	0.000309969	4
GO:0038107	nodal signaling pathway involved in determination of left/right asymmetry	BIOLOGICAL_PROCESS	0.0449433	0.000309969	4
GO:1901201	regulation of extracellular matrix assembly	BIOLOGICAL_PROCESS	0.0449433	0.000309969	4
GO:0060174	limb bud formation	BIOLOGICAL_PROCESS	0.0449433	0.000309969	4
GO:0035288	anterior head segmentation	BIOLOGICAL_PROCESS	0.0449433	0.000309969	4
GO:1900145	regulation of nodal signaling pathway involved in determination of left/right asymmetry	BIOLOGICAL_PROCESS	0.0449433	0.000309969	4
GO:0010694	positive regulation of alkaline phosphatase activity	BIOLOGICAL_PROCESS	0.0449433	0.000309969	4
GO:0045704	regulation of salivary gland boundary specification	BIOLOGICAL_PROCESS	0.0449433	0.000309969	4
GO:0045705	negative regulation of salivary gland boundary specification	BIOLOGICAL_PROCESS	0.0449433	0.000309969	4
GO:0060281	regulation of oocyte development	BIOLOGICAL_PROCESS	0.0470493	0.000329	10
GO:0035277	spiracle morphogenesis, open tracheal system	BIOLOGICAL_PROCESS	0.0480362	0.000341375	6
GO:0046148	pigment biosynthetic process	BIOLOGICAL_PROCESS	0.0488433	0.000350902	11
GO:0005581	collagen trimer	CELLULAR_COMPONENT	0.0157859	5.02557e-05	7
GO:0031475	myosin V complex	CELLULAR_COMPONENT	0.0198302	7.17582e-05	4
GO:0035580	specific granule lumen	CELLULAR_COMPONENT	0.0198302	7.21825e-05	9
GO:0005768	endosome	CELLULAR_COMPONENT	0.0301616	0.000159094	49
GO:0070062	extracellular exosome	CELLULAR_COMPONENT	0.0423484	0.000267732	13
GO:0010008	endosome membrane	CELLULAR_COMPONENT	0.0461559	0.000320543	25
GO:1903561	extracellular vesicle	CELLULAR_COMPONENT	0.047673	0.000335645	13
GO:0042555	MCM complex	CELLULAR_COMPONENT	0.0480362	0.000342804	5
GO:0016941	natriuretic peptide receptor activity	MOLECULAR_FUNCTION	0.00100534	2.45909e-07	5
GO:0004177	aminopeptidase activity	MOLECULAR_FUNCTION	0.00185093	1.86166e-06	12
GO:0070006	metalloaminopeptidase activity	MOLECULAR_FUNCTION	0.00315545	3.77826e-06	9
GO:0004104	cholinesterase activity	MOLECULAR_FUNCTION	0.0139511	4.02962e-05	6
GO:0016175	superoxide-generating NAD(P)H oxidase activity	MOLECULAR_FUNCTION	0.0216676	8.92137e-05	5
GO:0000832	inositol hexakisphosphate 5-kinase activity	MOLECULAR_FUNCTION	0.0238616	0.000108571	3
GO:0033857	diphosphoinositol-pentakisphosphate kinase activity	MOLECULAR_FUNCTION	0.0238616	0.000108571	3
GO:0005026	transforming growth factor beta receptor activity, type II	MOLECULAR_FUNCTION	0.0238616	0.000108571	3
GO:0008241	peptidyl-dipeptidase activity	MOLECULAR_FUNCTION	0.0301616	0.000161085	4
GO:0008238	exopeptidase activity	MOLECULAR_FUNCTION	0.0307883	0.00016958	15
GO:0043024	ribosomal small subunit binding	MOLECULAR_FUNCTION	0.0411185	0.000254049	6
GO:0034713	type I transforming growth factor beta receptor binding	MOLECULAR_FUNCTION	0.0449433	0.000309969	4
