## Supplementary Table 1 for "Chromosome-level genome assemblies of two hemichordates provide new insights into deuterostome origin and chromosome evolution"

### Sheet: 工作表1
				species	abbreviation	source	assembly level	version	synteny analysis	chromosome order	Hox	pharyngeal gene cluster	transcriptome	link
	Deuterostomia	Chordate	human	Homo sapiens	HAS	NCBI	chromosome	GRCh38.p13				○		https://www.ncbi.nlm.nih.gov/assembly/GCF_000001405.39/
			amphioxus	Branchiostoma floridae	BFL	NCBI	chromosome	Bfl_VNyyK	○	size	○	○	○	https://www.ncbi.nlm.nih.gov/assembly/GCF_000003815.2/
		Ambulacraria	hemichordate	Ptychodera flava	PFL	This study	chromosome		○	size	○	○	○
				Schizocardium californicum	SCA	This study	chromosome		○	size	○	○
			sea urchin	Strongylocentrotus purpuratus	SPU	echinobase	chromosome	S. purpuratus v5.0	○	size	○	○	○	https://www.echinobase.org/echinobase/
				Lytechinus pictus	LPI	NCBI	chromosome	UCSD_Lpic_2.0	○	existing name	○			https://www.ncbi.nlm.nih.gov/assembly/GCA_015342785.1/
				Lytechinus variegatus	LVA	echinobase	chromosome		○	existing name	○			https://www.echinobase.org/echinobase/
			sea star	Patiria miniata	PMI	echinobase	scaffold	P. miniata v3.0				○	○	https://www.echinobase.org/echinobase/
				Acanthaster planci	APL	echinobase	chromosome?	A. planci v1.0			○	○		https://www.echinobase.org/echinobase/
				Pisaster ochraceus	POC	NCBI	chromosome	ASM1099431v1	○	size	○	○		https://www.ncbi.nlm.nih.gov/assembly/GCA_010994315.1/
	Protostomia	Spiralia	scallop	Patinopecten yessoensis (Mizuhopecten yessoensis)	PYE	Wang, 2017	chromosome		○	size	○	○	○	https://www.nature.com/articles/s41559-017-0120
			clam	Ruditapes philippinarum	RPH	NCBI	chromosome	ASM902601v1	○	size		○		https://www.ncbi.nlm.nih.gov/assembly/GCA_009026015.1/
				Sinonovacula constricta	SCO	NCBI	chromosome	ASM976281v1	○	existing name		○		https://www.ncbi.nlm.nih.gov/assembly/GCA_009762815.1/
			oyster	Crassostrea gigas	CGI	NCBI	chromosome	cgigas_uk_roslin_v1				○	○	https://www.ncbi.nlm.nih.gov/assembly/GCF_902806645.1/
			annelida	Streblospio benedicti	SBE	NCBI	chromosome	ASM1909598v1	○	size		○		https://www.ncbi.nlm.nih.gov/assembly/GCA_019095985.1/
				Paraescarpia echinospica	PEC	figshare	chromosome	Pec_ragoo_v1.0	○	size	○	○		https://figshare.com/articles/online_resource/Genome_assembly_and_annotation/15050478
		Ecdysozoa	argus	Erebia aethiops	EAE	NCBI	chromosome	ilEreAeth2.1	○	existing name				https://www.ncbi.nlm.nih.gov/assembly/GCA_923060345.1
				Aricia agestis	AAG	NCBI	chromosome	ilAriAges1.1	○	existing name				https://www.ncbi.nlm.nih.gov/assembly/GCF_905147365.1
			prawn	Penaeus chinensis	PCH	NCBI	chromosome	ASM1692082v1	○	existing name				https://www.ncbi.nlm.nih.gov/assembly/GCA_016920825.1/
			horseshoe crabs	Tachypleus tridentatus	TTR	NCBI	chromosome	ASM421037v1	○	existing name				https://www.ncbi.nlm.nih.gov/assembly/GCA_004210375.1/
				Carcinoscorpius rotundicauda	CRO	NCBI	chromosome	IMCB_Crot_1.0	○	existing name				https://www.ncbi.nlm.nih.gov/assembly/GCA_011833715.1/
			nematode	Heterodera glycines	HGL	NCBI	chromosome	ASM414822v2	○	existing name				https://www.ncbi.nlm.nih.gov/assembly/GCA_004148225.2/
	Cnidaria		coral	Acropora millepora	AMI	NCBI	chromosome	Amil_v2.1				○		https://www.ncbi.nlm.nih.gov/assembly/GCF_013753865.1/
				Xenia sp.	XSP	carnegiescience	scaffold	Xenia sp. version 1				○		https://cmo.carnegiescience.edu/data
			jellyfish	Rhopilema esculentum	RES	NCBI	chromosome	ASM1307630v1	○	existing name		○		https://www.ncbi.nlm.nih.gov/assembly/GCA_013076305.1/
				Sanderia malayensis	SMA	NCBI	chromosome	ASM1307629v1				○		https://www.ncbi.nlm.nih.gov/assembly/GCA_013076295.1/
				Clytia hemisphaerica	CHE	MARIMBA	scaffold	clytia_hm2				○	○	http://marimba.obs-vlfr.fr/downloads?field_download_organism_value=1
			sea anemone	Nematostella vectensis	NVE	SIMRbase	chromosome	Nvec200				○		https://genomes.stowers.org/starletseaanemone
				Scolanthus callimorphus	SCA	SIMRbase	chromosome	Scal100				○		https://genomes.stowers.org/wormanemone
	Porifera		sponge	Ephydatia muelleri	EMU	EphyBase	chromosome?	Emu_genome_v1				○		https://spaces.facsci.ualberta.ca/ephybase/resources/
				Amphimedon queenslandica	AQU	NCBI	scaffold	UQ_AmQuee_3				○	○	https://www.ncbi.nlm.nih.gov/assembly/GCA_016292275.1/
